# Single cell analysis reveals the impact of age and maturation stage on the human oocyte transcriptome

**DOI:** 10.1101/2020.09.25.309658

**Authors:** Silvia Llonch, Montserrat Barragán, Paula Nieto, Anna Mallol, Marc Elosua-Bayes, Patricia Lorden, Sara Ruiz, Filippo Zambelli, Holger Heyn, Rita Vassena, Bernhard Payer

**Affiliations:** Centre for Genomic Regulation (CRG), The Barcelona Institute of Science and Technology, Dr. Aiguader 88, 08003 Barcelona, Spain; Clínica EUGIN, Barcelona, Spain; CNAG-CRG, Barcelona, Spain; Universitat Pompeu Fabra (UPF), Barcelona, Spain

**Keywords:** human oocyte, ageing, fertility, advanced maternal age, assisted reproduction, transcriptomics, single cell RNA-Seq

## Abstract

**Study question:** To which degree does maternal age affect the transcriptome of human oocytes at the germinal vesicle (GV) stage or at metaphase II after maturation *in vitro* (IVM-MII)?

**Summary answer:** While the oocytes’ transcriptome is predominantly determined by maturation stage, transcript levels of genes related to chromosome segregation, mitochondria and RNA processing are affected by age after *in vitro* maturation of denuded oocytes.

**What is known already:** Female fertility is inversely correlated with maternal age due to both a depletion of the oocyte pool and a reduction in oocyte developmental competence. Few studies have addressed the effect of maternal age on the human mature oocyte (MII) transcriptome, which is established during oocyte growth and maturation, and the pathways involved remain unclear. Here, we characterize and compare the transcriptomes of a large cohort of fully grown GV and IVM-MII oocytes from women of varying reproductive age.

**Study design, size, duration:** In this prospective molecular study, 37 women were recruited from May 2018 to June 2019. The mean age was 28.8 years (SD=7.7, range 18-43). A total of 72 oocytes were included in the study at GV stage after ovarian stimulation, and analyzed as GV (n=40) and *in vitro* matured oocytes (IVM-MII; n=32).

**Participants/materials, setting, methods:** Denuded oocytes were included either as GV at the time of ovum pick-up or as IVM-MII after *in vitro* maturation for 30 hours in G2^™^ medium, and processed for transcriptomic analysis by single-cell RNA-seq using the Smart-seq2 technology. Cluster and maturation stage marker analysis were performed using the Seurat R package. Genes with an average fold change greater than 2 and a p-value < 0.01 were considered maturation stage markers. A Pearson correlation test was used to identify genes whose expression levels changed progressively with age. Those genes presenting a correlation value (R) >= |0.3| and a p-value < 0.05 were considered significant.

**Main results and the role of chance:** First, by exploration of the RNA-seq data using tSNE dimensionality reduction, we identified two clusters of cells reflecting the oocyte maturation stage (GV and IVM-MII) with 4,445 and 324 putative marker genes, respectively. Next we identified genes, for which RNA levels either progressively increased or decreased with age. This analysis was performed independently for GV and IVM-MII oocytes. Our results indicate that the transcriptome is more affected by age in IVM-MII oocytes (1,219 genes) than in GV oocytes (596 genes). In particular, we found that genes involved in chromosome segregation and RNA splicing significantly increase in transcript levels with age, while genes related to mitochondrial activity present lower transcript levels with age. Gene regulatory network analysis revealed potential upstream master regulator functions for genes whose transcript levels present positive (*GPBP1, RLF, SON, TTF1*) or negative (*BNC1, THRB*) correlation with age.

**Limitations, reasons for caution:** IVM-MII oocytes used in this study were obtained after *in vitro* maturation of denuded GV oocytes, therefore, their transcriptome might not be fully representative of *in vivo* matured MII oocytes.

The Smart-seq2 methodology used in this study detects polyadenylated transcripts only and we could therefore not assess non-polyadenylated transcripts.

**Wider implications of the findings:** Our analysis suggests that advanced maternal age does not globally affect the oocyte transcriptome at GV or IVM-MII stages. Nonetheless, hundreds of genes displayed altered transcript levels with age, particularly in IVM-MII oocytes. Especially affected by age were genes related to chromosome segregation and mitochondrial function, pathways known to be involved in oocyte ageing. Our study thereby suggests that misregulation of chromosome segregation and mitochondrial pathways also at the RNA-level might contribute to the age-related quality decline in human oocytes.

**Study funding/competing interest(s):** This study was funded by the AXA research fund, the European commission, intramural funding of Clinica EUGIN, the Spanish Ministry of Science, Innovation and Universities, the Catalan Agència de Gestió d’Ajuts Universitaris i de Recerca (AGAUR) and by contributions of the Spanish Ministry of Economy, Industry and Competitiveness (MEIC) to the EMBL partnership and to the “Centro de Excelencia Severo Ochoa”.

The authors have no conflict of interest to declare.
