## Supplementary Table 8 for "Single cell analysis reveals the impact of age and maturation stage on the human oocyte transcriptome"

### Sheet: GV.BMI.up-GO
ONTOLOGY	ID	Description	GeneRatio	BgRatio	pvalue	p.adjust	qvalue	geneID	Count
BP	GO:0031145	anaphase-promoting complex-dependent catabolic process	19/762	81/18670	45114.9	1.90881e+08	1.83261e+08	PSMC4/AURKA/PSMC1/PSMB5/PSMA7/ANAPC15/PSMD9/CDC20/PSME3/CCNB1/PSMB7/ANAPC11/PSMA5/PTTG1/UBB/PSMD1/UBE2C/PSMD2/PSMB10	19
BP	GO:0001736	establishment of planar polarity	19/762	124/18670	6.55201e+07	0.000924051442556358	0.000887164790412864	CELSR3/PSMC4/RHOA/PSMC1/PSMB5/PSMA7/PARD6A/PLEKHA4/IFT20/PSMD9/PSME3/PSMB7/PSMA5/ASTN2/VANGL1/PSMD1/PSMD2/AP2A1/PSMB10	19
BP	GO:0007164	establishment of tissue polarity	19/762	124/18670	6.55201e+07	0.000924051442556358	0.000887164790412864	CELSR3/PSMC4/RHOA/PSMC1/PSMB5/PSMA7/PARD6A/PLEKHA4/IFT20/PSMD9/PSME3/PSMB7/PSMA5/ASTN2/VANGL1/PSMD1/PSMD2/AP2A1/PSMB10	19
BP	GO:0010972	negative regulation of G2/M transition of mitotic cell cycle	16/762	93/18670	1.02246e+08	0.00108150808173958	0.00103833601299507	PSMC4/MRE11/FHL1/AURKA/PSMC1/PSMB5/PSMA7/PSMD9/PSME3/VPS4A/RINT1/PSMB7/PSMA5/PSMD1/PSMD2/PSMB10	16
BP	GO:0060071	Wnt signaling pathway, planar cell polarity pathway	17/762	108/18670	1.71928e+08	0.00145485828906211	0.00139678267859798	CELSR3/PSMC4/RHOA/PSMC1/PSMB5/PSMA7/PARD6A/PLEKHA4/PSMD9/PSME3/PSMB7/PSMA5/VANGL1/PSMD1/PSMD2/AP2A1/PSMB10	17
BP	GO:0090175	regulation of establishment of planar polarity	17/762	110/18670	2.23253e+08	0.00146455917020278	0.00140609631611601	CELSR3/PSMC4/RHOA/PSMC1/PSMB5/PSMA7/PARD6A/PLEKHA4/PSMD9/PSME3/PSMB7/PSMA5/VANGL1/PSMD1/PSMD2/AP2A1/PSMB10	17
BP	GO:0061418	regulation of transcription from RNA polymerase II promoter in response to hypoxia	14/762	77/18670	2.43605e+08	0.00146455917020278	0.00140609631611601	PSMC4/PSMC1/PSMB5/PSMA7/PSMD9/PSME3/PSMB7/PSMA5/HIF1AN/UBB/PSMD1/PSMD2/PSMB10/EGLN2	14
BP	GO:0070498	interleukin-1-mediated signaling pathway	16/762	100/18670	2.7692e+08	0.00146455917020278	0.00140609631611601	PSMC4/PSMC1/PSMB5/NFKBIA/PSMA7/RIPK2/PSMD9/PSME3/PSMB7/PSMA5/UBB/PSMD1/TRAF6/PSMD2/IRAK4/PSMB10	16
BP	GO:0001738	morphogenesis of a polarized epithelium	19/762	141/18670	4.71852e+08	0.00208470756447146	0.00200148938071014	CELSR3/PSMC4/RHOA/PSMC1/PSMB5/PSMA7/PARD6A/PLEKHA4/IFT20/PSMD9/PSME3/PSMB7/PSMA5/ASTN2/VANGL1/PSMD1/PSMD2/AP2A1/PSMB10	19
BP	GO:1902750	negative regulation of cell cycle G2/M phase transition	16/762	105/18670	5.32772e+08	0.00208470756447146	0.00200148938071014	PSMC4/MRE11/FHL1/AURKA/PSMC1/PSMB5/PSMA7/PSMD9/PSME3/VPS4A/RINT1/PSMB7/PSMA5/PSMD1/PSMD2/PSMB10	16
BP	GO:0010389	regulation of G2/M transition of mitotic cell cycle	23/762	196/18670	5.41994e+08	0.00208470756447146	0.00200148938071014	PSMC4/MRE11/FHL1/AURKA/PSMC1/PSMB5/PSMA7/PSMD9/TUBA4A/HAUS8/TUBG1/PSME3/VPS4A/CCNB1/RINT1/PSMB7/DCTN3/PSMA5/PSMD1/PSMD2/SFI1/PSMB10/HAUS7	23
BP	GO:0000291	nuclear-transcribed mRNA catabolic process, exonucleolytic	9/762	35/18670	8.13861e+08	0.00286953802947069	0.00275499067179027	EXOSC7/EXOSC3/EXOSC9/WDR61/DIS3L2/DCP1B/EXOSC1/EDC3/DCP1A	9
BP	GO:0009199	ribonucleoside triphosphate metabolic process	32/762	341/18670	1.11498e+09	0.00362881617980813	0.00348395965564433	BAD/UQCRC1/CTPS2/SPHK2/RHOA/CAD/AAAS/NDUFB7/RAE1/NUP93/ATP5F1B/TPI1/NDUFS7/COX7A2L/SLC25A23/CBFA2T3/COX4I1/MYH8/CCNB1/ATP5MC2/NUP42/UQCC2/NME7/ATP6V1B2/NDUFB9/ATP5MC3/AK9/ATP5F1C/NDUFV1/GPHN/OGDHL/EIF6	32
BP	GO:0006261	DNA-dependent DNA replication	19/762	153/18670	1.56259e+09	0.00472236453037139	0.00453385530923465	POLA2/MRE11/RTF2/WDR18/MCM6/THOC1/MCM5/RNASEH2A/CCNE1/LIG1/POLD2/RECQL5/RPAIN/GINS2/RPA1/TERF2/PCNA/GINS4/CENPX	19
BP	GO:1902749	regulation of cell cycle G2/M phase transition	23/762	213/18670	2.13578e+09	0.00602432802049409	0.00578384650414527	PSMC4/MRE11/FHL1/AURKA/PSMC1/PSMB5/PSMA7/PSMD9/TUBA4A/HAUS8/TUBG1/PSME3/VPS4A/CCNB1/RINT1/PSMB7/DCTN3/PSMA5/PSMD1/PSMD2/SFI1/PSMB10/HAUS7	23
BP	GO:0000086	G2/M transition of mitotic cell cycle	25/762	247/18670	2.87807e+09	0.00761068466481457	0.00730687833447845	PSMC4/MNAT1/MRE11/FHL1/AURKA/PSMC1/PSMB5/PSMA7/PSMD9/TUBA4A/HAUS8/TUBG1/PSME3/VPS4A/CCNB1/RINT1/PSMB7/DCTN3/PSMA5/CCNB2/PSMD1/PSMD2/SFI1/PSMB10/HAUS7	25
BP	GO:1902410	mitotic cytokinetic process	7/762	24/18670	3.45534e+09	0.00781154563404248	0.00749972125583598	RHOA/CHMP3/VPS4A/BIN3/MITD1/CNTROB/CHMP4A	7
BP	GO:0032543	mitochondrial translation	17/762	135/18670	3.60843e+09	0.00781154563404248	0.00749972125583598	MRPS34/ALKBH1/MRPL18/MRPL2/MRPL37/FASTKD2/TSFM/MRPS7/UQCC2/TARS2/RMND1/RPUSD3/MRPL55/MRPL16/NGRN/MRPL21/MRPL45	17
BP	GO:0009141	nucleoside triphosphate metabolic process	32/762	362/18670	3.66629e+09	0.00781154563404248	0.00749972125583598	BAD/UQCRC1/CTPS2/SPHK2/RHOA/CAD/AAAS/NDUFB7/RAE1/NUP93/ATP5F1B/TPI1/NDUFS7/COX7A2L/SLC25A23/CBFA2T3/COX4I1/MYH8/CCNB1/ATP5MC2/NUP42/UQCC2/NME7/ATP6V1B2/NDUFB9/ATP5MC3/AK9/ATP5F1C/NDUFV1/GPHN/OGDHL/EIF6	32
BP	GO:0006521	regulation of cellular amino acid metabolic process	11/762	62/18670	3.69253e+09	0.00781154563404248	0.00749972125583598	PSMC4/PSMC1/PSMB5/PSMA7/PSMD9/PSME3/PSMB7/PSMA5/PSMD1/PSMD2/PSMB10	11
BP	GO:0035567	non-canonical Wnt signaling pathway	18/762	150/18670	4.12741e+09	0.00799282280468603	0.00767376213245181	CELSR3/PSMC4/RHOA/PSMC1/PSMB5/PSMA7/PARD6A/PLEKHA4/PSMD9/PSME3/PSMB7/PSMA5/MOV10/VANGL1/PSMD1/PSMD2/AP2A1/PSMB10	18
BP	GO:0043928	exonucleolytic nuclear-transcribed mRNA catabolic process involved in deadenylation-dependent decay	8/762	33/18670	4.15604e+09	0.00799282280468603	0.00767376213245181	EXOSC7/EXOSC3/EXOSC9/WDR61/DCP1B/EXOSC1/EDC3/DCP1A	8
BP	GO:0070129	regulation of mitochondrial translation	7/762	25/18670	4.63084e+09	0.00816042519621171	0.00783467410520867	ALKBH1/FASTKD2/TSFM/UQCC2/RMND1/RPUSD3/NGRN	7
BP	GO:0090305	nucleic acid phosphodiester bond hydrolysis	28/762	302/18670	4.82209e+09	0.00816042519621171	0.00783467410520867	ANGEL1/MRE11/TDP1/EXOSC7/RNASEH2A/POLD2/EXOSC3/EXOSC9/SLX1A/RPA1/PCNA/NOB1/ELAC1/DIS3L2/GTF2H2/PNLDC1/LACTB2/DCP1B/MOV10/EXOG/DFFA/UBB/EXOSC1/ISG20/EDC3/YBEY/DCP1A/RPPH1	28
BP	GO:0044782	cilium organization	33/762	384/18670	4.87217e+09	0.00816042519621171	0.00783467410520867	CELSR3/PTPN23/CFAP61/IFT52/KIF3B/IFT20/WRAP73/WDR34/DYNLRB1/TUBA4A/HAUS8/TUBG1/DCTN3/LRRC49/GAS8/NPHP1/GSN/TMEM138/TEKT5/SAXO1/ATP6V0D1/RILP/CNTROB/RSPH9/CCDC63/HAP1/TMEM80/TMEM216/TTC30A/SFI1/TCTN1/HAUS7/CCDC13	33
BP	GO:0009205	purine ribonucleoside triphosphate metabolic process	30/762	335/18670	5.01468e+09	0.00816042519621171	0.00783467410520867	BAD/UQCRC1/SPHK2/RHOA/AAAS/NDUFB7/RAE1/NUP93/ATP5F1B/TPI1/NDUFS7/COX7A2L/SLC25A23/CBFA2T3/COX4I1/MYH8/CCNB1/ATP5MC2/NUP42/UQCC2/NME7/ATP6V1B2/NDUFB9/ATP5MC3/AK9/ATP5F1C/NDUFV1/GPHN/OGDHL/EIF6	30
BP	GO:0046034	ATP metabolic process	28/762	305/18670	5.74017e+09	0.00881449596885322	0.00846263542121548	BAD/UQCRC1/SPHK2/RHOA/AAAS/NDUFB7/RAE1/NUP93/ATP5F1B/TPI1/NDUFS7/COX7A2L/SLC25A23/CBFA2T3/COX4I1/MYH8/CCNB1/ATP5MC2/NUP42/UQCC2/ATP6V1B2/NDUFB9/ATP5MC3/AK9/ATP5F1C/NDUFV1/OGDHL/EIF6	28
BP	GO:0007007	inner mitochondrial membrane organization	9/762	44/18670	5.8794e+09	0.00881449596885322	0.00846263542121548	DNAJC11/ATP5F1B/ATP5MC2/ATP5MC3/ATP5F1C/MICOS13/TIMM22/TMEM11/APOO	9
BP	GO:0006260	DNA replication	26/762	274/18670	6.04161e+08	0.00881449596885322	0.00846263542121548	POLA2/MRE11/RTF2/WDR18/MCM6/THOC1/MCM5/CINP/RBBP7/RNASEH2A/CCNE1/GRWD1/LIG1/POLD2/RECQL5/TNFAIP1/ING4/RPAIN/GINS2/RPA1/TERF2/PCNA/STRA8/GINS4/CENPX/NT5M	26
BP	GO:0009123	nucleoside monophosphate metabolic process	32/762	375/18670	7.21652e+09	0.00999381617010568	0.00959487905072531	BAD/UQCRC1/SPHK2/RHOA/CAD/AAAS/NDUFB7/GMPR2/RAE1/NUP93/ATP5F1B/TPI1/NDUFS7/COX7A2L/SLC25A23/CBFA2T3/COX4I1/MYH8/CCNB1/ATP5MC2/NUP42/UQCC2/ATP6V1B2/NDUFB9/ATP5MC3/AK9/ATP5F1C/NDUFV1/TK1/OGDHL/NT5M/EIF6	32
BP	GO:0009144	purine nucleoside triphosphate metabolic process	30/762	342/18670	7.32234e+09	0.00999381617010568	0.00959487905072531	BAD/UQCRC1/SPHK2/RHOA/AAAS/NDUFB7/RAE1/NUP93/ATP5F1B/TPI1/NDUFS7/COX7A2L/SLC25A23/CBFA2T3/COX4I1/MYH8/CCNB1/ATP5MC2/NUP42/UQCC2/NME7/ATP6V1B2/NDUFB9/ATP5MC3/AK9/ATP5F1C/NDUFV1/GPHN/OGDHL/EIF6	30
BP	GO:0022616	DNA strand elongation	7/762	27/18670	7.9661e+09	0.0105326770163657	0.0101122294359067	MRE11/RNASEH2A/LIG1/POLD2/GINS2/PCNA/GINS4	7
BP	GO:0044839	cell cycle G2/M phase transition	25/762	266/18670	9.70215e+09	0.0122870551320827	0.011796575589871	PSMC4/MNAT1/MRE11/FHL1/AURKA/PSMC1/PSMB5/PSMA7/PSMD9/TUBA4A/HAUS8/TUBG1/PSME3/VPS4A/CCNB1/RINT1/PSMB7/DCTN3/PSMA5/CCNB2/PSMD1/PSMD2/SFI1/PSMB10/HAUS7	25
BP	GO:0033238	regulation of cellular amine metabolic process	12/762	81/18670	0.000104262682904186	0.0122870551320827	0.011796575589871	PSMC4/PSMC1/PSMB5/PSMA7/PSMD9/PSME3/PSMB7/PSMA5/TACR3/PSMD1/PSMD2/PSMB10	12
BP	GO:0006520	cellular amino acid metabolic process	31/762	366/18670	0.000106710727635603	0.0122870551320827	0.011796575589871	PSMC4/CTPS2/HSD17B10/CAD/UPB1/PSMC1/PSMB5/PSMA7/CRYM/AIMP2/PSMD9/GOT1/MTRR/PSME3/FPGS/PSMB7/VARS2/HDC/PSMA5/TARS2/FARS2/FTCD/PARS2/SERINC5/PSMD1/PSMD2/HYKK/CLN3/PSMB10/AARSD1/EGLN2	31
BP	GO:0060271	cilium assembly	31/762	366/18670	0.000106710727635603	0.0122870551320827	0.011796575589871	CELSR3/PTPN23/IFT52/KIF3B/IFT20/WRAP73/WDR34/DYNLRB1/TUBA4A/HAUS8/TUBG1/DCTN3/LRRC49/GAS8/NPHP1/GSN/TMEM138/TEKT5/SAXO1/ATP6V0D1/RILP/CNTROB/RSPH9/CCDC63/HAP1/TMEM80/TMEM216/SFI1/TCTN1/HAUS7/CCDC13	31
BP	GO:0006271	DNA strand elongation involved in DNA replication	6/762	20/18670	0.000107450021244874	0.0122870551320827	0.011796575589871	RNASEH2A/LIG1/POLD2/GINS2/PCNA/GINS4	6
BP	GO:0140053	mitochondrial gene expression	18/762	162/18670	0.000113421138274674	0.0124310015527634	0.0119347759002137	HSD17B10/MRPS34/ALKBH1/MRPL18/MRPL2/MRPL37/FASTKD2/TSFM/MRPS7/UQCC2/TARS2/RMND1/RPUSD3/MRPL55/MRPL16/NGRN/MRPL21/MRPL45	18
BP	GO:0016072	rRNA metabolic process	24/762	253/18670	0.000115111114312765	0.0124310015527634	0.0119347759002137	WDR18/BUD23/EXOSC7/WBP11/EXOSC3/NOP2/RRP9/DDX54/EXOSC9/IPPK/NSUN5/RRP8/WDR74/NOB1/RRNAD1/NVL/NIFK/RRP1/RPS9/EXOSC1/ISG20/YBEY/SIRT7/NSUN5P1	24
BP	GO:0043488	regulation of mRNA stability	19/762	177/18670	0.000117523058877461	0.0124310015527634	0.0119347759002137	PSMC4/EXOSC7/PSMC1/PSMB5/PSMA7/EXOSC3/PSMD9/EXOSC9/PSME3/PSMB7/PSMA5/MOV10/UBB/EXOSC1/PSMD1/PSMD2/PSMB10/DND1/DCP1A	19
BP	GO:0043618	regulation of transcription from RNA polymerase II promoter in response to stress	15/762	121/18670	0.000122315618704133	0.0126223751887118	0.0121185102074261	PSMC4/PSMC1/PSMB5/PSMA7/PSMD9/PSME3/DNAJB1/PSMB7/PSMA5/HIF1AN/UBB/PSMD1/PSMD2/PSMB10/EGLN2	15
BP	GO:0009161	ribonucleoside monophosphate metabolic process	30/762	354/18670	0.000135783923289815	0.0136786137961716	0.0131325854630425	BAD/UQCRC1/SPHK2/RHOA/CAD/AAAS/NDUFB7/GMPR2/RAE1/NUP93/ATP5F1B/TPI1/NDUFS7/COX7A2L/SLC25A23/CBFA2T3/COX4I1/MYH8/CCNB1/ATP5MC2/NUP42/UQCC2/ATP6V1B2/NDUFB9/ATP5MC3/AK9/ATP5F1C/NDUFV1/OGDHL/EIF6	30
BP	GO:1905330	regulation of morphogenesis of an epithelium	19/762	180/18670	0.000146808511503001	0.0144452747016092	0.0138686424942492	CELSR3/PSMC4/RHOA/PSMC1/PSMB5/PSMA7/PARD6A/PLEKHA4/PSMD9/PSME3/PSMB7/PSMA5/ADAMTS12/VANGL1/PSMD1/PSMD2/AP2A1/PSMB10/PHB2	19
BP	GO:1902036	regulation of hematopoietic stem cell differentiation	11/762	72/18670	0.000151605655517458	0.0145782620112356	0.0139963211636811	PSMC4/PSMC1/PSMB5/PSMA7/PSMD9/PSME3/PSMB7/PSMA5/PSMD1/PSMD2/PSMB10	11
BP	GO:0009167	purine ribonucleoside monophosphate metabolic process	29/762	340/18670	0.000156272337988719	0.0146930724895615	0.014106548591777	BAD/UQCRC1/SPHK2/RHOA/AAAS/NDUFB7/GMPR2/RAE1/NUP93/ATP5F1B/TPI1/NDUFS7/COX7A2L/SLC25A23/CBFA2T3/COX4I1/MYH8/CCNB1/ATP5MC2/NUP42/UQCC2/ATP6V1B2/NDUFB9/ATP5MC3/AK9/ATP5F1C/NDUFV1/OGDHL/EIF6	29
BP	GO:0009126	purine nucleoside monophosphate metabolic process	29/762	341/18670	0.000164344447240175	0.0150463537808777	0.0144457274603259	BAD/UQCRC1/SPHK2/RHOA/AAAS/NDUFB7/GMPR2/RAE1/NUP93/ATP5F1B/TPI1/NDUFS7/COX7A2L/SLC25A23/CBFA2T3/COX4I1/MYH8/CCNB1/ATP5MC2/NUP42/UQCC2/ATP6V1B2/NDUFB9/ATP5MC3/AK9/ATP5F1C/NDUFV1/OGDHL/EIF6	29
BP	GO:1901532	regulation of hematopoietic progenitor cell differentiation	12/762	85/18670	0.000167142195155106	0.0150463537808777	0.0144457274603259	PSMC4/PSMC1/PSMB5/PSMA7/PSMD9/PSME3/DPF2/PSMB7/PSMA5/PSMD1/PSMD2/PSMB10	12
BP	GO:0043487	regulation of RNA stability	19/762	183/18670	0.000182327468902874	0.0160030174481568	0.0153642026477346	PSMC4/EXOSC7/PSMC1/PSMB5/PSMA7/EXOSC3/PSMD9/EXOSC9/PSME3/PSMB7/PSMA5/MOV10/UBB/EXOSC1/PSMD1/PSMD2/PSMB10/DND1/DCP1A	19
BP	GO:0090501	RNA phosphodiester bond hydrolysis	17/762	154/18670	0.000188439861373995	0.0160030174481568	0.0153642026477346	ANGEL1/EXOSC7/RNASEH2A/EXOSC3/EXOSC9/NOB1/ELAC1/DIS3L2/PNLDC1/LACTB2/MOV10/EXOG/EXOSC1/ISG20/EDC3/YBEY/RPPH1	17
BP	GO:0006364	rRNA processing	21/762	214/18670	0.000189116254409794	0.0160030174481568	0.0153642026477346	WDR18/BUD23/EXOSC7/WBP11/EXOSC3/NOP2/RRP9/DDX54/EXOSC9/NSUN5/RRP8/WDR74/NOB1/RRNAD1/NVL/RRP1/RPS9/EXOSC1/ISG20/YBEY/NSUN5P1	21
BP	GO:0002223	stimulatory C-type lectin receptor signaling pathway	14/762	113/18670	0.000205160063132512	0.0170202397473266	0.0163408190635369	PSMC4/PSMC1/PSMB5/PSMA7/ICAM2/PSMD9/PSME3/CLEC10A/PSMB7/PSMA5/PSMD1/TRAF6/PSMD2/PSMB10	14
BP	GO:0043620	regulation of DNA-templated transcription in response to stress	15/762	127/18670	0.000210858219610872	0.0171565601379538	0.0164716977627197	PSMC4/PSMC1/PSMB5/PSMA7/PSMD9/PSME3/DNAJB1/PSMB7/PSMA5/HIF1AN/UBB/PSMD1/PSMD2/PSMB10/EGLN2	15
BP	GO:0002479	antigen processing and presentation of exogenous peptide antigen via MHC class I, TAP-dependent	11/762	75/18670	0.000219921024665686	0.0175563368935946	0.0168555160711992	PSMC4/PSMC1/PSMB5/PSMA7/PSMD9/PSME3/PSMB7/PSMA5/PSMD1/PSMD2/PSMB10	11
BP	GO:0070646	protein modification by small protein removal	26/762	299/18670	0.000248704400174354	0.0186414281879279	0.0178972922606859	PSMC4/RHOA/KEAP1/PSMC1/PSMB5/NFKBIA/PSMA7/USP11/TFPT/KAT2A/PSMD9/CDC20/ADRM1/PSME3/PSMB7/PSMA5/USP21/COPS7B/SENP8/UBB/PSMD1/TRAF6/PSMD2/RAD23A/SUPT3H/PSMB10	26
BP	GO:0034470	ncRNA processing	31/762	384/18670	0.000251438580525975	0.0186414281879279	0.0178972922606859	METTL1/WDR18/BUD23/HSD17B10/EXOSC7/WBP11/ALKBH1/EXOSC3/NOP2/RRP9/DDX54/METTL8/EXOSC9/NSUN5/RRP8/WDR74/TRMO/NOB1/ELAC1/RRNAD1/NVL/FARS2/TRMT44/RRP1/RPS9/EXOSC1/ISG20/YBEY/LAGE3/NSUN5P1/RPPH1	31
BP	GO:0010499	proteasomal ubiquitin-independent protein catabolic process	6/762	23/18670	0.000251997977404105	0.0186414281879279	0.0178972922606859	KEAP1/PSMB5/PSMA7/PSMB7/PSMA5/PSMB10	6
BP	GO:0090503	RNA phosphodiester bond hydrolysis, exonucleolytic	8/762	42/18670	0.000255353085406758	0.0186414281879279	0.0178972922606859	ANGEL1/EXOSC7/EXOSC3/EXOSC9/DIS3L2/PNLDC1/EXOSC1/ISG20	8
BP	GO:0016579	protein deubiquitination	25/762	283/18670	0.000255543094989322	0.0186414281879279	0.0178972922606859	PSMC4/RHOA/KEAP1/PSMC1/PSMB5/NFKBIA/PSMA7/USP11/TFPT/KAT2A/PSMD9/CDC20/ADRM1/PSME3/PSMB7/PSMA5/USP21/SENP8/UBB/PSMD1/TRAF6/PSMD2/RAD23A/SUPT3H/PSMB10	25
BP	GO:0002220	innate immune response activating cell surface receptor signaling pathway	14/762	116/18670	0.00027064708416249	0.0194086070015508	0.0186338465260134	PSMC4/PSMC1/PSMB5/PSMA7/ICAM2/PSMD9/PSME3/CLEC10A/PSMB7/PSMA5/PSMD1/TRAF6/PSMD2/PSMB10	14
BP	GO:0002478	antigen processing and presentation of exogenous peptide antigen	18/762	175/18670	0.000299677228515527	0.0211322392308199	0.0202886741200249	PSMC4/AP1M1/LGMN/PSMC1/PSMB5/PSMA7/KIF3B/PSMD9/PSME3/PSMB7/DCTN3/PSMA5/RILP/PSMD1/TRAF6/PSMD2/AP2A1/PSMB10	18
BP	GO:0042407	cristae formation	7/762	33/18670	0.0003095905002992	0.0214734001109167	0.0206162164047388	DNAJC11/ATP5F1B/ATP5MC2/ATP5MC3/ATP5F1C/MICOS13/APOO	7
BP	GO:1901990	regulation of mitotic cell cycle phase transition	34/762	444/18670	0.00034470074292291	0.0235086263113103	0.0225701996380964	PSMC4/MRE11/FHL1/AURKA/PSMC1/PSMB5/PSMA7/CCNE1/ANAPC15/PSMD9/CDC20/MAD2L1BP/PRMT1/TUBA4A/HAUS8/TUBG1/PSME3/VPS4A/PCNA/CCNB1/RINT1/PSMB7/DCTN3/TMEM14B/ANAPC11/PSMA5/CDK2AP2/PSMD1/UBE2C/PSMD2/SFI1/PSMB10/HAUS7/PHB2	34
BP	GO:0042590	antigen processing and presentation of exogenous peptide antigen via MHC class I	11/762	79/18670	0.000350045723850756	0.0235086263113103	0.0225701996380964	PSMC4/PSMC1/PSMB5/PSMA7/PSMD9/PSME3/PSMB7/PSMA5/PSMD1/PSMD2/PSMB10	11
BP	GO:1902600	proton transmembrane transport	17/762	163/18670	0.000371066295473783	0.0245309608773371	0.0235517242472587	SPHK2/ATP2C2/SLC4A11/SLC9A1/ATP5F1B/NDUFS7/COX7A2L/ATP6V0B/COX4I1/ATP5MC2/ATP6V1B2/ATP5MC3/ATP6V0D1/ATP5F1C/CYB5A/SLC33A1/PHB2	17
BP	GO:0070131	positive regulation of mitochondrial translation	5/762	17/18670	0.000459116650383594	0.0298849622734305	0.0286920024911787	FASTKD2/UQCC2/RMND1/RPUSD3/NGRN	5
BP	GO:0034427	nuclear-transcribed mRNA catabolic process, exonucleolytic, 3'-5'	4/762	10/18670	0.000474697685594767	0.0304309986022949	0.0292162419252027	EXOSC7/EXOSC3/EXOSC9/DIS3L2	4
BP	GO:0019884	antigen processing and presentation of exogenous antigen	18/762	182/18670	0.00048275322827359	0.030485506101874	0.0292685735727853	PSMC4/AP1M1/LGMN/PSMC1/PSMB5/PSMA7/KIF3B/PSMD9/PSME3/PSMB7/DCTN3/PSMA5/RILP/PSMD1/TRAF6/PSMD2/AP2A1/PSMB10	18
BP	GO:0033209	tumor necrosis factor-mediated signaling pathway	17/762	167/18670	0.000492176429583037	0.0306235069642034	0.029401065661934	SPPL2B/PSMC4/PSMC1/PSMB5/NFKBIA/PSMA7/PSMD9/RBCK1/PSME3/PSMB7/SPPL2A/PSMA5/COMMD7/PSMD1/PSMD2/SHARPIN/PSMB10	17
BP	GO:0042254	ribosome biogenesis	25/762	297/18670	0.000526886231507785	0.0317048911805967	0.0304392827540889	WDR18/BUD23/EXOSC7/WBP11/EXOSC3/NOP2/RRP9/FASTKD2/DDX54/EXOSC9/MRPS7/NSUN5/RRP8/WDR74/NOB1/RRNAD1/NVL/LTO1/RRP1/RPS9/EXOSC1/ISG20/YBEY/NSUN5P1/EIF6	25
BP	GO:0061013	regulation of mRNA catabolic process	19/762	199/18670	0.000529022111649621	0.0317048911805967	0.0304392827540889	PSMC4/EXOSC7/PSMC1/PSMB5/PSMA7/EXOSC3/PSMD9/EXOSC9/PSME3/PSMB7/PSMA5/MOV10/UBB/EXOSC1/PSMD1/PSMD2/PSMB10/DND1/DCP1A	19
BP	GO:0043161	proteasome-mediated ubiquitin-dependent protein catabolic process	32/762	419/18670	0.000532937389527094	0.0317048911805967	0.0304392827540889	PSMC4/KEAP1/AURKA/MAEA/DERL3/PSMC1/PSMB5/PSMA7/TNFAIP1/ANAPC15/PSMD9/FAF2/AUP1/CDC20/RBCK1/CBFA2T3/PSME3/CCNB1/PSMB7/ANAPC11/PSMA5/SPSB3/PTTG1/UBB/RNF34/PSMD1/UBE2C/PSMD2/ZFAND2A/RAD23A/SHARPIN/PSMB10	32
BP	GO:0060218	hematopoietic stem cell differentiation	11/762	83/18670	0.000539530173718497	0.0317048911805967	0.0304392827540889	PSMC4/PSMC1/PSMB5/PSMA7/PSMD9/PSME3/PSMB7/PSMA5/PSMD1/PSMD2/PSMB10	11
BP	GO:1901991	negative regulation of mitotic cell cycle phase transition	22/762	248/18670	0.000553598593628849	0.0320859678033378	0.0308051474089939	PSMC4/MRE11/FHL1/AURKA/PSMC1/PSMB5/PSMA7/ANAPC15/PSMD9/CDC20/PRMT1/PSME3/VPS4A/PCNA/CCNB1/RINT1/PSMB7/PSMA5/CDK2AP2/PSMD1/PSMD2/PSMB10	22
BP	GO:0044786	cell cycle DNA replication	10/762	71/18670	0.00058645614432784	0.0335310263060958	0.032192521493046	POLA2/MRE11/RTF2/MCM6/MCM5/LIG1/POLD2/RPA1/TERF2/PCNA	10
BP	GO:0010498	proteasomal protein catabolic process	35/762	477/18670	0.000619967557637715	0.034974436484869	0.0335783130515641	PSMC4/KEAP1/AURKA/MAEA/DERL3/PSMC1/PSMB5/PSMA7/HM13/TNFAIP1/ANAPC15/PSMD9/FAF2/AUP1/CDC20/RBCK1/CBFA2T3/PSME3/CCNB1/PSMB7/ANAPC11/PSMA5/KCNE2/SPSB3/PTTG1/UBB/RNF34/PSMD1/UBE2C/PSMD2/ZFAND2A/RAD23A/SHARPIN/RNFT1/PSMB10	35
BP	GO:1901988	negative regulation of cell cycle phase transition	23/762	267/18670	0.000631005060691634	0.0351287159445566	0.0337264339225625	PSMC4/MRE11/FHL1/AURKA/PSMC1/PSMB5/PSMA7/ANAPC15/PSMD9/CDC20/PRMT1/PSME3/VPS4A/PCNA/MEN1/CCNB1/RINT1/PSMB7/PSMA5/CDK2AP2/PSMD1/PSMD2/PSMB10	23
BP	GO:0000280	nuclear division	31/762	407/18670	0.000676320701860699	0.0369462819233896	0.0354714455814503	MRE11/RHOA/AURKA/AAAS/CCNB1IP1/KIF3B/CCNE1/ANAPC15/WRAP73/CDC20/EDN3/MAD2L1BP/KLHDC3/CEP85/TUBG1/VPS4A/CCNB1/PSRC1/ANAPC11/MAEL/DIS3L2/SYCE2/PTTG1/CENPX/UBB/SYCE1/UBE2C/SIRT7/PHB2/SYCE3/CHMP4A	31
BP	GO:0033260	nuclear DNA replication	9/762	60/18670	0.000685032084991647	0.0369462819233896	0.0354714455814503	POLA2/RTF2/MCM6/MCM5/LIG1/POLD2/RPA1/TERF2/PCNA	9
BP	GO:1901987	regulation of cell cycle phase transition	35/762	480/18670	0.000693340191025349	0.0369462819233896	0.0354714455814503	PSMC4/MRE11/FHL1/AURKA/PSMC1/PSMB5/PSMA7/CCNE1/ANAPC15/PSMD9/CDC20/MAD2L1BP/PRMT1/TUBA4A/HAUS8/TUBG1/PSME3/VPS4A/PCNA/MEN1/CCNB1/RINT1/PSMB7/DCTN3/TMEM14B/ANAPC11/PSMA5/CDK2AP2/PSMD1/UBE2C/PSMD2/SFI1/PSMB10/HAUS7/PHB2	35
BP	GO:0072527	pyrimidine-containing compound metabolic process	12/762	99/18670	0.000698582499142323	0.0369462819233896	0.0354714455814503	AGPAT4/CTPS2/CAD/UPB1/SMUG1/SLC25A19/NME7/CDA/TK1/AGPAT1/NT5M/THTPA	12
BP	GO:0000727	double-strand break repair via break-induced replication	4/762	11/18670	0.000721920549137408	0.0372493395536631	0.0357624056369866	MCM6/MCM5/GINS2/GINS4	4
BP	GO:0070475	rRNA base methylation	4/762	11/18670	0.000721920549137408	0.0372493395536631	0.0357624056369866	BUD23/NOP2/NSUN5/NSUN5P1	4
BP	GO:0006283	transcription-coupled nucleotide-excision repair	10/762	73/18670	0.000733508996652218	0.0373912839136811	0.0358986838057186	MNAT1/PPIE/LIG1/POLD2/RPA1/PCNA/COPS7B/GTF2H2/POLR2H/UBB	10
BP	GO:0043467	regulation of generation of precursor metabolites and energy	16/762	158/18670	0.000754208178841744	0.0375999286533566	0.0360989997818864	SPHK2/RHOA/AAAS/RAE1/NUP93/POMC/COX7A2L/SLC25A23/CBFA2T3/CCNB1/NUP42/UQCC2/KHK/CAVIN3/PHB2/EIF6	16
BP	GO:0048002	antigen processing and presentation of peptide antigen	18/762	189/18670	0.000755375546096741	0.0375999286533566	0.0360989997818864	PSMC4/AP1M1/LGMN/PSMC1/PSMB5/PSMA7/KIF3B/PSMD9/PSME3/PSMB7/DCTN3/PSMA5/RILP/PSMD1/TRAF6/PSMD2/AP2A1/PSMB10	18
BP	GO:0071456	cellular response to hypoxia	19/762	207/18670	0.000855752155501626	0.0421010159293881	0.0404204108700217	BAD/PSMC4/SLC9A1/PSMC1/PSMB5/PSMA7/PSMD9/PSME3/CCNB1/PSMB7/PSMA5/HIF1AN/UBB/PSMD1/PSMD2/EIF4EBP1/PSMB10/PHB2/EGLN2	19
BP	GO:0006119	oxidative phosphorylation	15/762	145/18670	0.000874917123387947	0.0425491304489012	0.040850637376335	UQCRC1/RHOA/NDUFB7/ATP5F1B/NDUFS7/COX7A2L/SLC25A23/COX4I1/CCNB1/ATP5MC2/UQCC2/NDUFB9/ATP5MC3/ATP5F1C/NDUFV1	15
BP	GO:0032506	cytokinetic process	7/762	39/18670	0.000901225440919624	0.0428767031163399	0.0411651338680555	RHOA/CHMP3/VPS4A/BIN3/MITD1/CNTROB/CHMP4A	7
BP	GO:2000736	regulation of stem cell differentiation	13/762	116/18670	0.000901920722607953	0.0428767031163399	0.0411651338680555	PSMC4/TEAD2/TBX5/PSMC1/PSMB5/PSMA7/PSMD9/PSME3/PSMB7/PSMA5/PSMD1/PSMD2/PSMB10	13
BP	GO:0015931	nucleobase-containing compound transport	21/762	241/18670	0.000921552540842543	0.0432460899060366	0.0415197753293101	THOC1/AAAS/RAE1/NUP93/MRPL18/SLC35B1/SLC25A19/SLC25A23/TERF2/NUP42/SLC25A4/U2AF1L4/NXF1/SLC33A1/SNUPN/SLC35E3/SLC25A42/DDX39B/SMG5/RNPS1/EIF6	21
BP	GO:0006401	RNA catabolic process	30/762	397/18670	0.000930133344705586	0.0432460899060366	0.0415197753293101	PSMC4/EXOSC7/PSMC1/PSMB5/PSMA7/RNASEH2A/EXOSC3/PSMD9/EXOSC9/PSME3/PSMB7/WDR61/PSMA5/DIS3L2/PNLDC1/DCP1B/MOV10/RPL8/UBB/RPS9/EXOSC1/ISG20/PSMD1/PSMD2/EDC3/SMG5/PSMB10/RNPS1/DND1/DCP1A	30
BP	GO:0009201	ribonucleoside triphosphate biosynthetic process	17/762	177/18670	0.000952785978865299	0.0438177986584683	0.0420686623849106	CTPS2/SPHK2/CAD/AAAS/RAE1/NUP93/ATP5F1B/TPI1/CBFA2T3/ATP5MC2/NUP42/NME7/ATP5MC3/AK9/ATP5F1C/OGDHL/EIF6	17
BP	GO:0006399	tRNA metabolic process	18/762	193/18670	0.000963783965159238	0.0438469887805241	0.0420966872840917	METTL1/HSD17B10/EXOSC7/ALKBH1/AIMP2/EXOSC3/METTL8/EXOSC9/TRMO/VARS2/ELAC1/TARS2/FARS2/TRMT44/PARS2/LAGE3/AARSD1/RPPH1	18
BP	GO:0006402	mRNA catabolic process	28/762	364/18670	0.00103859337300283	0.0467477506507975	0.044881655391018	PSMC4/EXOSC7/PSMC1/PSMB5/PSMA7/EXOSC3/PSMD9/EXOSC9/PSME3/PSMB7/WDR61/PSMA5/DIS3L2/PNLDC1/DCP1B/MOV10/RPL8/UBB/RPS9/EXOSC1/PSMD1/PSMD2/EDC3/SMG5/PSMB10/RNPS1/DND1/DCP1A	28
BP	GO:0071347	cellular response to interleukin-1	17/762	179/18670	0.00107943176676249	0.0480744821597064	0.0461554259051132	PSMC4/PSMC1/PSMB5/NFKBIA/PSMA7/RIPK2/PSMD9/PSME3/PSMB7/PSMA5/ADAMTS12/UBB/PSMD1/TRAF6/PSMD2/IRAK4/PSMB10	17
CC	GO:0000502	proteasome complex	15/795	63/19717	2.12832e+06	7.831e+08	7.03135e+08	PSMC4/PSMC1/PSMB5/PSMA7/PSMD9/ADRM1/PSME3/PSMB7/PSMA5/PSMD1/PSMD2/PAAF1/ZFAND2A/RAD23A/PSMB10	15
CC	GO:1905369	endopeptidase complex	15/795	64/19717	2.67727e+06	7.831e+08	7.03135e+08	PSMC4/PSMC1/PSMB5/PSMA7/PSMD9/ADRM1/PSME3/PSMB7/PSMA5/PSMD1/PSMD2/PAAF1/ZFAND2A/RAD23A/PSMB10	15
CC	GO:0005743	mitochondrial inner membrane	43/795	473/19717	6.21273e+07	0.000121148188543353	0.000108777230918818	DNAJC11/UQCRC1/SPHK2/MRPS34/BCS1L/NDUFB7/GRPEL1/MTCH2/ATP5F1B/MRPL18/MRPL2/MPV17/NDUFS7/COX7A2L/MRPL37/MRPS7/SLC25A19/SLC25A23/COX4I1/ATP5MC2/FPGS/UQCC2/HIGD2A/NDUFB9/SLC25A4/ATP5MC3/EXOG/RDH13/MRPL55/ATP5F1C/MRPL16/PHB/NDUFV1/CNP/MICOS13/TIMM22/TMEM11/SLC25A42/APOO/MRPL21/PHB2/TIMM23/MRPL45	43
CC	GO:0098798	mitochondrial protein complex	29/795	262/19717	8.97896e+07	0.000131317304415869	0.000117907935049067	DNAJC11/UQCRC1/HSD17B10/MRPS34/BCS1L/NDUFB7/GRPEL1/ATP5F1B/MRPL18/MRPL2/NDUFS7/MRPL37/MRPS7/COX4I1/ATP5MC2/NDUFB9/ATP5MC3/MRPL55/ATP5F1C/MRPL16/NDUFV1/MTX1/MICOS13/TIMM22/APOO/TOMM7/MRPL21/TIMM23/MRPL45	29
CC	GO:1905368	peptidase complex	15/795	89/19717	2.50655e+08	0.000293265819048909	0.000263319196950797	PSMC4/PSMC1/PSMB5/PSMA7/PSMD9/ADRM1/PSME3/PSMB7/PSMA5/PSMD1/PSMD2/PAAF1/ZFAND2A/RAD23A/PSMB10	15
CC	GO:0098800	inner mitochondrial membrane protein complex	17/795	135/19717	3.112e+09	0.00231519170982878	0.00207877762160065	DNAJC11/UQCRC1/BCS1L/NDUFB7/GRPEL1/ATP5F1B/NDUFS7/COX4I1/ATP5MC2/NDUFB9/ATP5MC3/ATP5F1C/NDUFV1/MICOS13/TIMM22/APOO/TIMM23	17
CC	GO:0000178	exosome (RNase complex)	7/795	24/19717	3.19983e+09	0.00231519170982878	0.00207877762160065	EXOSC7/EXOSC3/EXOSC9/WDR74/NVL/DIS3L2/EXOSC1	7
CC	GO:0022624	proteasome accessory complex	7/795	24/19717	3.19983e+09	0.00231519170982878	0.00207877762160065	PSMC4/PSMC1/PSMD9/ADRM1/PSME3/PSMD1/PSMD2	7
CC	GO:0000176	nuclear exosome (RNase complex)	6/795	17/19717	3.56183e+09	0.00231519170982878	0.00207877762160065	EXOSC7/EXOSC3/EXOSC9/WDR74/NVL/EXOSC1	6
CC	GO:1905354	exoribonuclease complex	7/795	25/19717	4.29022e+09	0.00250977727163137	0.00225349322275134	EXOSC7/EXOSC3/EXOSC9/WDR74/NVL/DIS3L2/EXOSC1	7
CC	GO:0044455	mitochondrial membrane part	23/795	229/19717	5.60044e+08	0.00297841840237879	0.00267427941122271	DNAJC11/UQCRC1/BCS1L/NDUFB7/GRPEL1/ATP5F1B/NDUFS7/COX7A2L/SLC25A19/COX4I1/ATP5MC2/NDUFB9/SLC25A4/ATP5MC3/ATP5F1C/NDUFV1/MTX1/MICOS13/TIMM22/TMEM11/APOO/TOMM7/TIMM23	23
CC	GO:0008540	proteasome regulatory particle, base subcomplex	5/795	12/19717	6.5787e+09	0.00320711570718758	0.00287962345998489	PSMC4/PSMC1/PSMD9/PSMD1/PSMD2	5
CC	GO:0005759	mitochondrial matrix	37/795	469/19717	8.36091e+09	0.00376240856027122	0.00337821299428761	MIPEP/HAGH/HSD17B10/MRPS34/GRPEL1/ATP5F1B/ALDH2/MRPL18/MRPL2/PCCB/NDUFS7/MRPL37/ADPRHL2/FASTKD2/ACOT2/TSFM/MRPS7/ECHS1/CCNB1/FPGS/UQCC2/TARS2/FARS2/LACTB2/RPUSD3/FLAD1/PARS2/MRPL55/ATP5F1C/MRPL16/LIPT2/HYKK/MRPL21/OGDHL/NT5M/HTD2/MRPL45	37
CC	GO:0005838	proteasome regulatory particle	6/795	21/19717	0.000135992752730984	0.0056825543105447	0.00510228448216249	PSMC4/PSMC1/PSMD9/ADRM1/PSMD1/PSMD2	6
CC	GO:0005652	nuclear lamina	4/795	11/19717	0.000689748062440697	0.0269001744351872	0.0241532830286251	PCNA/NARF/LMNB2/EIF6	4
CC	GO:0034399	nuclear periphery	14/795	131/19717	0.000832872937212402	0.0304519167668285	0.0273423418203282	THOC1/CAD/MAEA/NUP93/ATN1/PCNA/MEN1/NARF/SPTBN4/LMNB2/DDX39B/CSNK2B/PHB2/EIF6	14
CC	GO:0005839	proteasome core complex	5/795	20/19717	0.000984183370235178	0.0338674865639753	0.0304091332351303	PSMB5/PSMA7/PSMB7/PSMA5/PSMB10	5
MF	GO:0140098	catalytic activity, acting on RNA	38/775	386/17697	2.81787e+08	0.00230501942649872	0.00220090646565699	ANGEL1/METTL1/BUD23/EXOSC7/ALKBH1/RNASEH2A/EXOSC3/NOP2/DDX54/METTL8/EXOSC9/TRMO/VARS2/NOB1/ELAC1/RRNAD1/TARS2/DIS3L2/FARS2/PNLDC1/LACTB2/TRMT44/MOV10/EXOG/EIF4A1/PARS2/POLR2H/ALKBH3/POLR2J3/POLR3D/ISG20/EDC3/YBEY/POLR3C/PTRH1/DDX39B/AARSD1/RPPH1	38

### Sheet: GV.BMI.down-GO
ONTOLOGY	ID	Description	GeneRatio	BgRatio	pvalue	p.adjust	qvalue	geneID	Count
BP	GO:1903311	regulation of mRNA metabolic process	16/215	324/18670	1.16851e+08	0.00381167949620932	0.00347354961350644	YBX1/ROCK1/DDX17/FMR1/KHDRBS1/HNRNPA2B1/CNOT1/CDC73/SYNCRIP/HNRNPD/NOCT/ZFP36L2/SRSF12/TRA2A/HNRNPK/DHX36	16
BP	GO:1903312	negative regulation of mRNA metabolic process	8/215	79/18670	3.51219e+08	0.00572838930186319	0.00522023020699656	YBX1/FMR1/HNRNPA2B1/SYNCRIP/HNRNPD/NOCT/SRSF12/HNRNPK	8
BP	GO:0000377	RNA splicing, via transesterification reactions with bulged adenosine as nucleophile	16/215	379/18670	8.70112e+08	0.00626336436326134	0.00570774822093324	YBX1/DDX17/FMR1/ELAVL2/LUC7L3/SMNDC1/KHDRBS1/HNRNPA2B1/SYNCRIP/HNRNPD/SRSF12/TRA2A/HNRNPK/HNRNPH1/HNRNPA3/LSM3	16
BP	GO:0000398	mRNA splicing, via spliceosome	16/215	379/18670	8.70112e+08	0.00626336436326134	0.00570774822093324	YBX1/DDX17/FMR1/ELAVL2/LUC7L3/SMNDC1/KHDRBS1/HNRNPA2B1/SYNCRIP/HNRNPD/SRSF12/TRA2A/HNRNPK/HNRNPH1/HNRNPA3/LSM3	16
BP	GO:0000375	RNA splicing, via transesterification reactions	16/215	382/18670	9.6005e+08	0.00626336436326134	0.00570774822093324	YBX1/DDX17/FMR1/ELAVL2/LUC7L3/SMNDC1/KHDRBS1/HNRNPA2B1/SYNCRIP/HNRNPD/SRSF12/TRA2A/HNRNPK/HNRNPH1/HNRNPA3/LSM3	16
BP	GO:0050684	regulation of mRNA processing	9/215	137/18670	3.02023e+09	0.0149986785645091	0.0136681623370143	DDX17/FMR1/KHDRBS1/HNRNPA2B1/CDC73/SRSF12/TRA2A/HNRNPK/DHX36	9
BP	GO:1903313	positive regulation of mRNA metabolic process	7/215	78/18670	3.2186e+09	0.0149986785645091	0.0136681623370143	ROCK1/CNOT1/CDC73/HNRNPD/ZFP36L2/TRA2A/DHX36	7
BP	GO:1902369	negative regulation of RNA catabolic process	6/215	59/18670	5.892e+09	0.024024634078997	0.021893435296101	YBX1/FMR1/SYNCRIP/HNRNPD/NOCT/DHX36	6
BP	GO:0006402	mRNA catabolic process	14/215	364/18670	8.75174e+09	0.0286280462218287	0.0260884838266624	YBX1/ROCK1/FMR1/RPS25/CNOT1/SYNCRIP/HNRNPD/RPS3A/NOCT/ZFP36L2/SMG1/LSM3/DHX36/HSPA1B	14
BP	GO:0033962	cytoplasmic mRNA processing body assembly	4/215	21/18670	8.77623e+08	0.0286280462218287	0.0260884838266624	CNOT1/NOCT/LSM3/LSM14A	4
BP	GO:0008380	RNA splicing	16/215	469/18670	0.000112707476397901	0.0334228898190866	0.0304579821385332	YBX1/DDX17/FMR1/ELAVL2/LUC7L3/SMNDC1/KHDRBS1/HNRNPA2B1/SYNCRIP/HNRNPD/SRSF12/TRA2A/HNRNPK/HNRNPH1/HNRNPA3/LSM3	16
BP	GO:0048024	regulation of mRNA splicing, via spliceosome	7/215	98/18670	0.000138811992111192	0.0377337265222256	0.0343864092738601	DDX17/FMR1/KHDRBS1/HNRNPA2B1/SRSF12/TRA2A/HNRNPK	7
BP	GO:0017148	negative regulation of translation	10/215	209/18670	0.000160264550361808	0.0400835604867449	0.0365277920599463	ROCK1/FMR1/CNOT1/SYNCRIP/HNRNPD/ZFP36L2/DHX36/NOTCH4/DDX3X/DHFR	10
BP	GO:0043484	regulation of RNA splicing	8/215	135/18670	0.000172032448440965	0.0400835604867449	0.0365277920599463	DDX17/FMR1/KHDRBS1/HNRNPA2B1/SRSF12/TRA2A/HNRNPK/HNRNPH1	8
BP	GO:0006401	RNA catabolic process	14/215	397/18670	0.000216068183512775	0.045107893215074	0.0411064217752651	YBX1/ROCK1/FMR1/RPS25/CNOT1/SYNCRIP/HNRNPD/RPS3A/NOCT/ZFP36L2/SMG1/LSM3/DHX36/HSPA1B	14
BP	GO:0061014	positive regulation of mRNA catabolic process	5/215	48/18670	0.000221252695107659	0.045107893215074	0.0411064217752651	ROCK1/CNOT1/HNRNPD/ZFP36L2/DHX36	5
BP	GO:0030177	positive regulation of Wnt signaling pathway	9/215	179/18670	0.000235895252173497	0.0452641360347027	0.0412488044667464	SMURF2/WNT5A/MACF1/CDC73/ANKRD6/RSPO2/SHH/TBL1XR1/DDX3X	9
BP	GO:0031330	negative regulation of cellular catabolic process	11/215	264/18670	0.00025411739047794	0.0454111296392222	0.0413827584307862	YBX1/ROCK1/FMR1/PIK3CA/SYNCRIP/HNRNPD/MCL1/NOCT/SHH/DHX36/LRIG2	11
BP	GO:0043489	RNA stabilization	5/215	50/18670	0.000268715092200815	0.0454111296392222	0.0413827584307862	YBX1/SYNCRIP/HNRNPD/NOCT/DHX36	5
BP	GO:0001667	ameboidal-type cell migration	15/215	461/18670	0.000306467284525409	0.0454111296392222	0.0413827584307862	HDAC9/PXN/ANGPT2/EPB41L4B/SMURF2/FBXW7/WNT5A/RTN4/FN1/PIK3CA/MACF1/KLF4/SLIT2/KIT/SHH	15
BP	GO:0030111	regulation of Wnt signaling pathway	13/215	363/18670	0.000312804800240692	0.0454111296392222	0.0413827584307862	CUL3/TLE4/SMURF2/CSNK1A1/WNT5A/MACF1/CDC73/APC/ANKRD6/RSPO2/SHH/TBL1XR1/DDX3X	13
BP	GO:0051817	modification of morphology or physiology of other organism involved in symbiotic interaction	7/215	112/18670	0.000317431753296865	0.0454111296392222	0.0413827584307862	FMR1/KPNA3/ITGAV/CHD1/INSR/KPNA4/IGF2R	7
BP	GO:1902373	negative regulation of mRNA catabolic process	5/215	52/18670	0.000323531526010803	0.0454111296392222	0.0413827584307862	YBX1/FMR1/SYNCRIP/HNRNPD/NOCT	5
BP	GO:0034249	negative regulation of cellular amide metabolic process	10/215	229/18670	0.000334110089313713	0.0454111296392222	0.0413827584307862	ROCK1/FMR1/CNOT1/SYNCRIP/HNRNPD/ZFP36L2/DHX36/NOTCH4/DDX3X/DHFR	10
BP	GO:0030218	erythrocyte differentiation	7/215	114/18670	0.000353626908743548	0.0461412390528581	0.0420481006438644	KMT2E/KLF1/HSPA9/TMOD3/KIT/KLF13/HSPA1B	7
BP	GO:0061157	mRNA destabilization	4/215	30/18670	0.000370530326284245	0.0464873047822772	0.0423634672642392	ROCK1/HNRNPD/ZFP36L2/DHX36	4
BP	GO:0009896	positive regulation of catabolic process	14/215	423/18670	0.000410080328335374	0.0495437789270367	0.0451488049598088	ROCK1/FMR1/SMURF2/FBXW7/CSNK1A1/WNT5A/CNOT1/APC/HNRNPD/MTDH/ZFP36L2/INSR/DHX36/HSPA1B	14
CC	GO:0035770	ribonucleoprotein granule	14/218	223/19717	1.99999e+07	7.61998e+09	6.98945e+09	BTBD1/YBX1/ROCK1/FMR1/NUFIP2/CNOT1/TAF5L/NOCT/HNRNPK/HNRNPA3/LSM3/DHX36/DDX3X/LSM14A	14
CC	GO:0010494	cytoplasmic stress granule	8/218	66/19717	6.5031e+07	9.1361e+09	8.38012e+09	YBX1/ROCK1/FMR1/NUFIP2/HNRNPK/DHX36/DDX3X/LSM14A	8
CC	GO:0036464	cytoplasmic ribonucleoprotein granule	13/218	212/19717	7.19378e+07	9.1361e+09	8.38012e+09	BTBD1/YBX1/ROCK1/FMR1/NUFIP2/CNOT1/TAF5L/NOCT/HNRNPK/LSM3/DHX36/DDX3X/LSM14A	13
CC	GO:0016607	nuclear speck	17/218	397/19717	2.19714e+08	0.000209277780648372	0.000191960832090785	KMT2E/DDX17/LUC7L3/SMURF2/FNBP4/CSNK1A1/YLPM1/SMNDC1/SLC2A4RG/TAF5L/SRSF12/TKT/STK17A/ZCCHC12/DHX36/HSPA1B/DDX3X	17
CC	GO:0005635	nuclear envelope	16/218	464/19717	6.24906e+09	0.00476178250438814	0.00436776292708071	RB1CC1/YBX1/RIF1/OSBPL8/KPNA3/RTN4/CENPF/GUCY2D/MTDH/AHCTF1/INSR/AKIRIN1/NRXN1/KPNA4/IGF2R/IPO7	16
CC	GO:0005681	spliceosomal complex	9/218	185/19717	0.000224144496386424	0.0140154072351235	0.0128556850450643	YBX1/LUC7L3/SMNDC1/HNRNPA2B1/SYNCRIP/HNRNPK/HNRNPH1/HNRNPA3/LSM3	9
CC	GO:0005795	Golgi stack	8/218	149/19717	0.000257500920330353	0.0140154072351235	0.0128556850450643	RAB27B/B4GALT4/OCRL/MGAT2/GOLGB1/GOLIM4/GOLGA8A/GOLGA8B	8
CC	GO:0071013	catalytic step 2 spliceosome	6/218	87/19717	0.000408741069163683	0.0194662934189204	0.0178555309160977	HNRNPA2B1/SYNCRIP/HNRNPK/HNRNPH1/HNRNPA3/LSM3	6
MF	GO:0048027	mRNA 5'-UTR binding	5/212	25/17697	1.02854e+09	0.00460786859316882	0.0041249951456704	FMR1/SYNCRIP/RPS3A/DHX36/DDX3X	5
MF	GO:0070840	dynein complex binding	4/212	21/17697	0.000102101014328544	0.0162652976555367	0.0145608045271605	NEFH/FMR1/CENPF/APC	4
MF	GO:0003730	mRNA 3'-UTR binding	7/212	91/17697	0.000110752274724815	0.0162652976555367	0.0145608045271605	FMR1/ELAVL2/HNRNPA2B1/SECISBP2L/HNRNPD/ZFP36L2/DHX36	7
MF	GO:0003727	single-stranded RNA binding	7/212	95/17697	0.000145225871924435	0.0162652976555367	0.0145608045271605	FMR1/KHDRBS1/SYNCRIP/IFIT5/HNRNPH1/DDX3X/LSM14A	7
MF	GO:0003725	double-stranded RNA binding	6/212	75/17697	0.000278690850405536	0.024970700196336	0.022353939790423	FMR1/MTDH/DHX36/YRDC/DDX3X/LSM14A	6
MF	GO:0008266	poly(U) RNA binding	4/212	30/17697	0.000429675193366598	0.0274992123754623	0.0246174810034096	FMR1/KHDRBS1/IFIT5/HNRNPH1	4
MF	GO:0070717	poly-purine tract binding	4/212	30/17697	0.000429675193366598	0.0274992123754623	0.0246174810034096	FMR1/KHDRBS1/SYNCRIP/DDX3X	4
MF	GO:0008187	poly-pyrimidine tract binding	4/212	33/17697	0.000623813895900551	0.0349335781704308	0.0312727755708039	FMR1/KHDRBS1/IFIT5/HNRNPH1	4
